# Synergistic interference with SARS-CoV-2 replication by Molnupiravir-derived N4 hydroxycytidine and inhibitors of CTP synthetase

**DOI:** 10.1101/2025.03.06.641790

**Authors:** Kim M. Stegmann, Antje Dickmanns, Hannah L. Fuchs, David Scheibner, Björn-Patrick Mohl, Florian R. Moeselaken, Wencke Reineking, Theresa Störk, Asisa Volz, Philip A. Beer, Andrew E. Parker, Veronika Pilchova, Christian Meyer zu Natrup, Maren von Köckritz-Blickwede, Wolfgang Baumgärtner, Anne Balkema-Buschmann, Matthias Dobbelstein

## Abstract

N4-hydroxycytidine (NHC), the active metabolite of Molnupiravir, is incorporated into nascent RNA of SARS-CoV-2 and interferes with subsequent virus replication. We have previously described synergy between NHC and inhibitors of dehydroorotate dehydrogenase (DHODH), an enzyme required for pyrimidine synthesis. Upon DHODH inhibition, the lack of endogenous pyrimidines conceivably enhances NHC incorporation. However, the question remains whether preventing the synthesis of just one pyrimidine base, cytidine, might as well augment the antiviral efficacy of NHC. We tested this by inhibiting CTP synthetases (CTPSs), the cellular enzymes that directly catalyze the synthesis of a cytidine nucleotide. We observed that inhibitors of CTP synthetase (CTPSis), namely cyclopentenyl cytosine (CPEC) as well as STP938 and STP720, display a strong synergy with NHC for diminishing SARS-CoV-2 replication in cell culture, as shown earlier for DHODH inhibitors. NHC and CTPSis in combination prevented the cytopathic effect of SARS-CoV-2 and strongly reduced the release of viral RNA and infectious particles, as well as the synthesis of viral proteins. This combination was also active against an Omicron variant of SARS-CoV-2. Addition of cytidine, but not uridine, rescued virus growth under these conditions. Of note, treating SARS-CoV-2-infected hamsters with the CTPS1 inhibitor STP938 strongly diminished COVID pathology. We propose that CTPS inhibition has the potential to increase the efficacy of antiviral cytidine analogues and to treat coronavirus infections.

**HIGHLIGHTS:**

- The efficacy of NHC against SARS-CoV-2 replication in cell culture models is intensified by several orders of magnitude through targeting cellular CTP-Synthetase.
- The drug combination still displays its effect against SARS-CoV-2 replication in the presence of uridine, suggesting that serum uridine cannot counteract its efficacy.
- CTPS inhibition diminishes COVID-19-like pathology in an established animal model.
