## Supplementary material for "Synergistic interference with SARS-CoV-2 replication by Molnupiravir-derived N4 hydroxycytidine and inhibitors of CTP synthetase": Suppl. Table 1

### Sheet: p-values_Figure2A+Suppl.Fig2
p-values: Figure 2A + Supplemental Figure 2A-C (Vero E6)
Two-sided unpaired Student's t-test
NHC + STP938
Single vs. combi treatment
	0 nM NHC				100 nM NHC				300 nM NHC				500 nM NHC
p-value	0 nM STP938	10 nM STP938	100 nM STP938	1 µM STP938	0 nM STP938	10 nM STP938	100 nM STP938	1 µM STP938	0 nM STP938	10 nM STP938	100 nM STP938	1 µM STP938	0 nM STP938	10 nM STP938	100 nM STP938	1 µM STP938
Untreated	n/a	0.4721	0.0452	0.0020	<0.0001	<0.0001	<0.0001	<0.0001	<0.0001	<0.0001	<0.0001	<0.0001	<0.0001	<0.0001	<0.0001	<0.0001
10 nM STP938	0.4721	n/a	0.8252	0.4484	0.2783	0.2336	0.2248	0.1951	0.2179	0.1635	0.1492	0.1490	0.1624	0.1499	0.1489	0.1489
100 nM STP938	0.0452	0.8252	n/a	0.2285	0.0144	0.0105	0.0099	0.0076	0.0093	0.0059	0.0050	0.0050	0.0057	0.0050	0.0050	0.0050
1 µM STP9338	0.0020	0.4484	0.2285	n/a	0.0008	0.0006	0.0006	0.0005	0.0006	0.0004	0.0003	0.0003	0.0004	0.0003	0.0003	0.0003
100 nM NHC	<0.0001	0.2783	0.0144	0.0008	n/a	0.0112	0.0123	<0.0001	0.0024	0.0005	<0.0001	<0.0001	<0.0001	<0.0001	<0.0001	<0.0001
300 nM NHC	<0.0001	0.2179	0.0093	0.0006	0.0024	0.1814	0.5924	0.0179	n/a	0.0064	0.0002	0.0002	0.0009	0.0002	0.0002	0.0002
500 nM NHC	<0.0001	0.1624	0.0057	0.0004	<0.0001	0.0006	0.0025	0.0006	0.0009	0.9214	0.0097	0.0091	n/a	0.0127	0.0089	0.0089
NHC + STP720
Single vs. combi treatment
	0 nM NHC				100 nM NHC				300 nM NHC				500 nM NHC
p-value	0 nM STP720	10 nM STP720	100 nM STP720	1 µM STP720	0 nM STP720	10 nM STP720	100 nM STP720	1 µM STP720	0 nM STP720	10 nM STP720	100 nM STP720	1 µM STP720	0 nM STP720	10 nM STP720	100 nM STP720	1 µM STP720
Untreated	n/a	0.4222	0.0068	0.0009	0.0660	0.0009	0.0002	0.0002	<0.0001	<0.0001	<0.0001	<0.0001	<0.0001	<0.0001	<0.0001	<0.0001
10 nM STP720	0.4222	n/a	0.8704	0.0971	0.1803	0.1037	0.0884	0.0654	0.0698	0.0496	0.0419	0.0413	0.0474	0.0422	0.0413	0.0413
100 nM STP720	0.0068	0.8704	n/a	0.0068	0.0081	0.0008	0.0005	0.0004	0.0003	0.0002	0.0001	0.0001	0.0001	0.0001	0.0001	0.0001
1 µM STP9720	0.0009	0.0971	0.0068	n/a	0.0011	0.0003	0.0002	0.0002	0.0002	0.0002	0.0001	0.0001	0.0001	0.0001	0.0001	0.0001
100 nM NHC	0.0660	0.1803	0.0081	0.0011	n/a	0.3009	0.1784	0.0731	0.0807	0.0308	0.0180	0.0173	0.0252	0.0184	0.0174	0.0173
300 nM NHC	<0.0001	0.0698	0.0003	0.0002	0.0807	0.0785	0.1278	0.5966	n/a	0.0271	0.0006	0.0005	0.0020	0.0007	0.0005	0.0005
500 nM NHC	<0.0001	0.0474	0.0001	0.0001	0.0252	0.0067	0.0042	0.0825	0.0020	0.6856	0.0017	0.0008	n/a	0.0037	0.0008	0.0008
NHC + CPEC
Single vs. combi treatment
	0 nM NHC				100 nM NHC				300 nM NHC				500 nM NHC
p-value	0 nM CPEC	30 nM CPEC	100 nM CPEC	300 nM CPEC	0 nM CPEC	30 nM CPEC	100 nM CPEC	300 nM CPEC	0 nM CPEC	30 nM CPEC	100 nM CPEC	300 nM CPEC	0 nM CPEC	30 nM CPEC	100 nM CPEC	300 nM CPEC
Untreated	n/a	0.2870	0.0881	0.0161	0.0027	0.0008	<0.0001	<0.0001	0.0002	<0.0001	<0.0001	<0.0001	<0.0001	<0.0001	<0.0001	<0.0001
30 nM CPEC	0.2870	n/a	0.0641	0.0167	0.3290	0.1812	0.0462	0.0267	0.0971	0.0432	0.0191	0.0190	0.0319	0.0225	0.0190	0.0190
100 nM CPEC	0.0881	0.0641	n/a	0.9346	0.0343	0.0282	0.0184	0.0153	0.0232	0.0179	0.0136	0.0135	0.0161	0.0144	0.0135	0.0135
300 nM CPEC	0.0161	0.0167	0.9346	n/a	0.0051	0.0039	0.0022	0.0018	0.0031	0.0022	0.0016	0.0015	0.0019	0.0017	0.0015	0.0015
100 nM NHC	0.0027	0.3290	0.0343	0.0051	n/a	0.3450	0.0115	0.0036	0.0807	0.0111	0.0019	0.0019	0.0068	0.0028	0.0019	0.0019
300 nM NHC	0.0002	0.0971	0.0232	0.0031	0.0807	0.2668	0.1019	0.0132	n/a	0.0877	0.0047	0.0046	0.0354	0.0085	0.0047	0.0046
500 nM NHC	<0.0001	0.0319	0.0161	0.0019	0.0068	0.0129	0.1507	0.5427	0.0354	0.2677	0.0614	0.0589	n/a	0.1959	0.0591	0.0588
